# Phosphoproteomics Maps Calcineurin-NFAT-DSCR1.4 Signaling as Druggable Axis in Gαq-R183Q–Driven Capillary Malformations

**DOI:** 10.1101/2025.06.07.658432

**Authors:** Tong Xu, Vera Janssen, Nathalie R. Reinhard, Paula Sobrevals-Alcaraz, Robert M. van Es, Annett de Haan, Julian de Swart, Martijn Wehrens, Albert Wolkerstorfer, Chantal M.A.M. van der Horst, Harmjan R. Vos, Stephan Huveneers

**Affiliations:** Amsterdam UMC, University of Amsterdam, Department of Medical Biochemistry, Amsterdam Cardiovascular Sciences, Meibergdreef 9, 1105 AZ Amsterdam, the Netherlands; Center for Molecular Medicine, Oncode Institute, University Medical Center Utrecht, Utrecht University, 3584 CG Utrecht, The Netherlands; Swammerdam Institute for Life Sciences, Section of Molecular Cytology, van Leeuwenhoek Centre for Advanced Microscopy, University of Amsterdam, Sciencepark 904, 1098 XH Amsterdam, the Netherlands; Amsterdam UMC, University of Amsterdam, Department of Dermatology, Amsterdam institute for Immunology and Infectious diseases, Meibergdreef 9, 1105 AZ Amsterdam, the Netherlands; Amsterdam UMC, University of Amsterdam, Department of Plastic, Reconstructive, and Hand Surgery, Amsterdam Cardiovascular Sciences, Amsterdam Public Health, Meibergdreef 9, 1105 AZ, Amsterdam, The Netherlands

**Keywords:** Sturge-Weber Syndrome, vascular malformation, endothelial cell, GNAQ p.R183Q, migration, angiogenesis, tacrolimus

## Abstract

Vascular malformations are congenital lesions caused by somatic and germline mutations that disrupt developmental signaling pathways. Capillary malformations (CMs) typically present as port-wine stains in the skin and can also affect ocular and cerebral tissues in Sturge Weber Syndrome (SWS), leading to aesthetic, ophthalmic, and neurological complications. CMs are caused by a somatic mutation in the *GNAQ* gene in endothelial cells, leading to a p.R183Q substitution in the Gαq protein. The underlying mechanisms of Gαq-R183Q-driven CMs formation remain unclear. To address this, we generated CRISPR/Cas9-engineered human dermal microvascular endothelial cells lacking endogenous Gαq, whilst expressing the Gαq-R183Q mutant instead. The Gαq-R183Q mutation strongly impaired endothelial cell migration and angiogenic sprouting capacity compared to wild-type controls. Next, using SILAC-based quantitative proteomics, we investigated the Gαq-R183Q-induced changes in the endothelial phosphoproteome. These analyses revealed prominent activation of the calcineurin-NFAT signaling pathway in Gαq-R183Q-expressing endothelial cells, leading to dephosphorylation of NFAT1 and NFAT2 and the selective expression of their transcriptional target DSCR1.4. Immunofluorescence of patient-derived skin biopsies confirmed deregulation of NFAT1/2 and the expression of DSRC1 in endothelial cells, validating their potential importance in CMs. We further demonstrate that pharmacological inhibition of calcineurin with tacrolimus (FK506) could partially restore NFAT signaling in Gαq-R183Q endothelial cells. Intriguingly, the genetic depletion of the NFAT target DSCR1 in Gαq-R183Q cells fully restored calcineurin/NFAT signaling to normal levels, enabling proper endothelial migration and sprouting. In summary, we uncovered a calcineurin-NFAT-DSCR1.4 signal transduction axis that is driven by Gαq-R183Q and established its importance for endothelial angiogenic properties. These findings highlight the calcineurin/NFAT signaling axis as a promising therapeutic target to restore endothelial function in CMs.
