## Supplemental Table 3 for "Phosphoproteomics Maps Calcineurin-NFAT-DSCR1.4 Signaling as Druggable Axis in Gαq-R183Q–Driven Capillary Malformations"

### Sheet: Sheet0
Supplementary Table 3. PTEN activation associated phosphorylated genes
Genes in dataset	Prediction (based on measurement direction)	Phospho Fold Change	Findings
RB1	Inhibited	1,420	Decreases phosphorylation (3)
FOXM1	Affected	1,370	Affects phosphorylation (1)
TSC2	Affected	1,200	Affects phosphorylation (1)
DBN1	Affected	-1,040	Affects phosphorylation (1)
EIF4EBP1	Activated	-1,060	Decreases phosphorylation (5)
PTK2	Activated	-1,120	Decreases phosphorylation (16)
MTOR	Activated	-1,130	Decreases phosphorylation (7)
SNAP23	Activated	-1,150	Decreases phosphorylation (1)
NOS3	Activated	-1,170	Decreases phosphorylation (2)
ABI1	Activated	-1,200	Decreases phosphorylation (2)
STK3	Activated	-1,230	Decreases phosphorylation (1)
AKT1	Activated	-1,250	Decreases phosphorylation (26)
MSN	Activated	-1,330	Decreases phosphorylation (1)
RPS6KB1	Activated	-1,360	Decreases phosphorylation (6)
RPTOR	Activated	-1,510	Decreases phosphorylation (1)
FOXO1	Activated	-1,690	Decreases phosphorylation (3)
BAD	Activated	-1,720	Decreases phosphorylation (5)
STAT3	Activated	-1,890	Decreases phosphorylation (4)
